# Multiomics responses to seasonal variations in diel cycles in the marine phytoplanktonic picoeukaryote *Ostreococcus tauri*

**DOI:** 10.1101/2023.07.31.551326

**Authors:** Ana B. Romero-Losada, Christina Arvanitidou, M. Elena García-Gómez, María Morales-Pineda, M. José Castro-Pérez, Mercedes García-González, Francisco J. Romero-Campero

## Abstract

Earth tilted rotation and translation around the Sun produce one of the most pervasive periodic environmental signals on our planet giving rise to seasonal variations in diel cycles. Although marine phytoplankton plays a key role on ecosystems and present promising biotechnological applications, multiomics integrative analysis of their response to these rhythms remains largely unexplored. We have chosen the marine picoeukaryote *Ostreococcus tauri* as model organism grown under summer long days, winter short days, constant light and constant dark conditions to characterize these responses in marine phytoplankton. Although 80% of the transcriptome present diel rhythmicity under both seasonal conditions less than 5% maintained oscillations under all constant conditions. A drastic reduction in protein abundance rhythmicity was observed with 55% of the proteome oscillating. Seasonally specific rhythms were found in key physiological processes such as cell cycle progression, photosynthetic efficiency, carotenoid content, starch accumulation and nitrogen assimilation. A global orchestration between transcriptome, proteome and physiological dynamics was observed with specific seasonal temporal offsets between transcript, protein and physiological peaks.
