## Supplemental Table 7 for "Multiomics responses to seasonal variations in diel cycles in the marine phytoplanktonic picoeukaryote *Ostreococcus tauri*"

### Sheet: Cell cycle Phases LD
Percentage of Cells in different Cell Cycle Phases in Long Day (LD; 16h light : 8h dark) entrained cultures
Time	G1	S	G2|M
ZT00_1	69.6	7.03	18.6
ZT04_1	73.4	5.62	16.4
ZT08_1	82	4.1	11.2
ZT12_1	78.4	10.7	10.6
ZT16_1	58.5	18.2	21.7
ZT20_1	56.4	17.4	22
ZT00_2	68.8	6.65	19.3
ZT04_2	76.2	7.19	13.6
ZT08_2	79.5	5.85	13.7
ZT12_2	72.6	9.7	13.8
ZT16_2	70	9.98	17.6
ZT20_2	65.2	13.9	18.5
ZT00_3	70.5	5.67	21.5
ZT04_3	73.1	5.75	18.8
ZT08_3	76.1	3.75	19
ZT12_3	73.6	7.01	16
ZT16_3	64.8	10.4	19.1
ZT20_3	67.2	12.6	17.8

### Sheet: Cell cycle Phases SD
Percentage of Cells in different Cell Cycle Phases in Short Day (SD; 8h light : 16h dark) entrained cultures
Time	G1	S	G2|M
ZT00_1	75.5	4.34	17.5
ZT04_1	79.6	2.52	16.4
ZT08_1	74	4.24	18.8
ZT12_1	68.4	10.3	16.9
ZT16_1	71.4	8.41	17.5
ZT20_1	69.8	5.87	22.1
ZT00_2	71.9	5.31	20.2
ZT04_2	75.1	6.54	16.2
ZT08_2	76.3	5.05	14.5
ZT12_2	68.5	10.7	17.4
ZT16_2	67.2	8.72	21.4
ZT20_2	71.1	9.85	14.7
ZT00_3	71.3	9.4	16.7
ZT04_3	76.5	6.19	14.4
ZT08_3	72.6	6.59	17.7
ZT12_3	67.1	13.1	15.6
ZT16_3	65.2	13.4	17.5
ZT20_3	68.1	8.29	18.9

### Sheet: Significance Analysis
Rhythmicity and Phase Difference Significance Analysis
Cell Cycle Phase	Rhythmicity p-value	Phase	LD/SD Phase difference p-value
G1_LD	9.13644e-06	ZT8	0.00111194
S_LD	4.44769e-05	ZT16	0.0367648
G2|M_LD	0.00153	ZT0	0.31
G1_SD	9.0673e-06	ZT4	0.00111194
S_SD	0.000869385	ZT12	0.0367648
G2|M_SD	0.0642	ZT20	0.31

### Sheet: Cell Cycle Genes
Genes Involved in Different Cell Cycle Phases in Ostreococcus tauri
ID	Gene Name / Symbol	Cell cycle Phase	Gene Expression Phase LD	Protein Abundance Phase LD	Gene Expression Phase SD	Protein Abundance Phase SD
ostta18g01570	Cyclin D (CYCD)	G1	ZT12	NA	ZT4	NA
ostta04g00110	Cyclin Dependent Kinase type A (CDKA)	G1	ZT12	ZT20	ZT0	ZT0
ostta04g01050	Cell Division Control 6 (CDC6)	G1	ZT12	NA	ZT8	NA
ostta16g02100	Retinoblastoma (Rb)	G1	ZT12	NA	ZT4	NA
ostta02g01950	E2 Transcription Factor (E2F)	G1	ZT12	NA	ZT20	NA
ostta10g01190	Dimerization Partner (Dp)	G1	ZT12	NA	ZT4	ZT4
ostta08g02940	DP-E2F-Like (DEL)	G1	ZT12	NA	ZT20	NA
ostta04g05220	Origin of Replication Complex 1 (ORC1)	G1	ZT12	NA	ZT8	NA
ostta15g02820	Origin of Replication Complex 2 (ORC2)	G1	ZT12	NA	ZT8	NA
ostta11g01820	Origin of Replication Complex 4 (ORC4)	G1	ZT12	NA	ZT8	NA
ostta03g02760	Origin of Replication Complex 5 (ORC5)	G1	ZT12	NA	ZT8	NA
ostta02g00150	Cyclin A (CYCA)	S	ZT0	NA	ZT20	NA
ostta11g00910	Minichromosome Maintenace 2 (MCM2)	S	ZT12	ZT20	ZT8	ZT20
ostta02g00690	Minichromosome Maintenace 3 (MCM3)	S	ZT16	NA	ZT0	NA
ostta14g01050	Minichromosome Maintenace 4 (MCM4)	S	ZT12	ZT16	ZT8	NA
ostta11g01760	Minichromosome Maintenace 4.2 (MCM4.2)	S	ZT12	NA	ZT12	NA
ostta04g00450	Minichromosome Maintenace 5 (MCM5)	S	ZT12	ZT20	ZT8	ZT16
ostta01g02580	Minichromosome Maintenace 6 (MCM6)	S	ZT12	NA	ZT8	ZT12
ostta02g02010	Minichromosome Maintenace 7 (MCM7)	S	ZT20	ZT4	ZT0	NA
ostta12g01020	Minichromosome Maintenace 8 (MCM8)	S	ZT12	NA	ZT8	NA
ostta14g01695	Partner of Sld Five 1 (PSF1, GINS complex)	S	ZT16	ZT0	ZT12	NA
ostta02g00490	Partner of Sld Five 2 (PSF2, GINS complex)	S	ZT16	ZT4	ZT12	ZT4
ostta16g02410	Partner of Sld Five 3 (PSF3, GINS complex)	S	ZT16	NA	ZT8	NA
ostta04g00390	Synthetic lethal with DP (SLD)	S	ZT12	ZT20	ZT20	ZT0
ostta02g00500	Replication Factor C 1 (RFC1)	S	ZT0	ZT0	ZT20	ZT20
ostta02g00555	Replication Factor C 3 (RFC3)	S	ZT20	ZT20	ZT20	ZT20
ostta09g00990	Replication Factor C 4 (RFC4)	S	ZT16	ZT20	ZT12	ZT16
ostta05g00150	Replication Factor C 5 (RFC5)	S	ZT12	ZT20	ZT8	ZT12
ostta07g02710	Replication Factor A (RFA)	S	ZT12	ZT20	ZT8	ZT20
ostta02g03430	DNA polymerase delta (POLD)	S	ZT12	ZT20	ZT8	ZT20
ostta08g00710	DNA polymerase alpha (POLA)	S	ZT12	ZT16	ZT8	NA
ostta11g01400	DNA polymerase alpha 2 (POLA2)	S	ZT12	ZT16	ZT8	ZT16
ostta07g02610	DNA polymerase delta (POLD4)	S	ZT16	NA	ZT12	NA
ostta11g01840	DNA polymerase epsilon A (POLEA)	S	ZT12	NA	ZT8	NA
ostta08g03680	DNA polymerase epsilon B2 (POLEB2)	S	ZT12	NA	ZT8	ZT20
ostta12g00110	DNA polymerase alpha_epsilon (POLAE)	S	ZT12	ZT12	ZT8	ZT16
ostta06g02890	Proliferating Cellular Nuclear Antigen (PCNA)	S	ZT12	ZT20	ZT8	ZT12
ostta13g02040	DNA primase small subunit (PRIM1)	S	ZT12	ZT12	ZT8	ZT20
ostta08g01110	DNA primase large subunit (PRIM2)	S	ZT0	NA	ZT16	NA
ostta11g00940	DNA primase large subunit (PRIM2)	S	ZT12	ZT16	ZT8	ZT16
ostta08g02290	Xeroderma pigmentosum group G (XPG)	S	ZT12	ZT20	ZT8	ZT20
ostta10g00340	DNA helicase (DH)	S	ZT12	NA	ZT8	NA
ostta10g00640	DNA ligase	S	ZT12	ZT16	ZT8	ZT16
ostta13g01140	Replication Protein A (RPA)	S	ZT12	ZT20	ZT8	ZT16
ostta10g00670	Wee1	S	ZT12	NA	ZT8	NA
ostta07g01870	Cyclin-dependent Kinase Subunit (CKS)	S	ZT16	NA	ZT12	NA
ostta01g06150	Cyclin B (CYCB)	G2|M	ZT16	NA	ZT12	NA
ostta15g00670	Cyclin Dependent Kinase type B (CDKB)	G2|M	ZT16	ZT20	ZT12	NA
ostta06g02700	Anaphase Promoting Complex 1 (APC1)	G2|M	ZT12	NA	ZT8	NA
ostta11g00730	Anaphase Promoting Complex 2 (APC2)	G2|M	ZT16	NA	ZT8	NA
ostta06g00360	Anaphase Promoting Complex 3 (APC3)	G2|M	ZT12	ZT16	ZT8	NA
ostta02g03470	Anaphase Promoting Complex 4 (APC4)	G2|M	ZT12	NA	ZT8	NA
ostta06g04290	Anaphase Promoting Complex 5 (APC5)	G2|M	ZT12	NA	ZT8	NA
ostta01g01000	Anaphase Promoting Complex 6 (APC6)	G2|M	ZT12	NA	ZT8	NA
ostta07g02520	Anaphase Promoting Complex 8 (APC8)	G2|M	ZT12	NA	ZT8	NA
ostta10g02910	Anaphase Promoting Complex 10 (APC10)	G2|M	ZT16	NA	ZT8	NA
ostta11g03040	Anaphase Promoting Complex 11 (APC11)	G2|M	ZT8	NA	ZT4	NA
ostta04g04580	Cell Division Cycle 20 (CDC20)	G2|M	ZT8	ZT8	ZT4	NA
ostta02g03080	Cell Division Cycle 25 (CDC25)	G2|M	ZT16	NA	ZT8	NA
ostta13g02370	Cadherin 1 (CDH1)	G2|M	ZT0	NA	ZT20	NA
ostta08g02230	Filamentous Temperature-Sensitive Z 1 (FTSZ1)	G2|M	ZT12	ZT20	ZT4	ZT12
ostta07g01610	Filamentous Temperature-Sensitive Z 2 (FTSZ2)	G2|M	ZT16	ZT20	ZT8	ZT16
