## Supplemental Table 8 for "Multiomics responses to seasonal variations in diel cycles in the marine phytoplanktonic picoeukaryote *Ostreococcus tauri*"

### Sheet: Starch content LD
Starch content as percentage of Dry Weight under Long Day (LD; 16 h light:8h dark) conditions
Time Point	% DW
ZT00_1	27.7
ZT04_1	30.89
ZT08_1	41.87
ZT12_1	36.37
ZT16_1	31.41
ZT20_1	28.24
ZT00_2	29.96
ZT04_2	36.22
ZT08_2	40.46
ZT12_2	34.66
ZT16_2	34.37
ZT20_2	29.24

### Sheet: Starch content SD
Starch content as percentage of Dry Weight under Short Day (SD; 8 h light:16h dark) conditions
Time Point	% DW
ZT00_1	31.67
ZT04_1	33.65
ZT08_1	30.6
ZT12_1	27.52
ZT16_1	25.52
ZT20_1	25.47
ZT00_2	30.34
ZT04_2	33.11
ZT08_2	29.12
ZT12_2	27.8
ZT16_2	27.52
ZT20_2	26.14
