## Supplemental Table 9 for "Multiomics responses to seasonal variations in diel cycles in the marine phytoplanktonic picoeukaryote *Ostreococcus tauri*"

### Sheet: LD carotenoids content
Carotenoid content (% of total carotenoids) in Long Day (LD; 16h light: 8h dark) entrained cultures
Time Point	α-carotene	Lutein	Prasinoxanthin	Dihydrolutein	Micromonal	Uriolide	β-carotene	Zeaxanthin	Antheraxanthin	Violaxanthin	Neoxanthin
ZT00_1	0.88	0	29.08	7.63	5.67	7.39	4.76	6.34	6.3	18.3	13.63
ZT04_1	0.84	0	29.97	8.1	6	7.86	4.89	4.96	4.24	18.09	15.05
ZT08_1	0.51	3.42	25.31	7.74	5.97	5.77	5.53	9.39	19.94	3.55	12.87
ZT12_1	0.79	3.15	26.23	7.31	5.48	5.81	6.32	10.09	17.2	4.93	12.68
ZT16_1	0.86	0	27.88	7.74	5.31	7.54	5.67	8.11	12.59	11.06	13.24
ZT20_1	0.85	0	29.26	7.5	5.65	7.87	5.59	6.69	7.74	14.69	14.18
ZT00_2	0.74	0	29.29	7.33	5.71	7.92	4.71	5.99	4.91	18.02	15.38
ZT04_2	0.78	2.07	26.41	8.42	5.28	7.22	5.4	6.7	18.17	6.1	13.45
ZT08_2	0.84	3.1	25.95	7.06	5.18	6.63	5.38	10.47	20.18	3.23	11.98
ZT12_2	0.69	2.66	27.34	6.13	4.82	7.5	5.64	11.44	17.45	4.72	11.6
ZT16_2	0.82	0	29.18	7.19	5.14	7.5	5.34	8.42	11.11	12.41	12.87
ZT20_2	1.22	0	30.69	7.39	5.58	7.59	5.7	7.39	6.77	14.67	12.99
ZT00_3	0.81	0	28.91	6.84	5.33	7.03	4.86	6.23	5.32	20.44	14.23
ZT04_3	0.86	1.92	26.51	7.54	5.16	7.03	5.45	8.16	19.44	5.08	12.86
ZT08_3	0.59	3.18	26.15	6.27	4.95	6.63	5.32	11.91	20.64	2.45	11.91
ZT12_3	0.57	3.79	27.5	5.86	4.16	6.6	5.69	12.65	16.24	5.72	11.23
ZT16_3	1.24	0	29.46	6.04	4.96	6.67	4.91	9.91	14.24	10.13	12.44
ZT20_3	1.02	0	32.72	5.27	5.69	7.59	3.43	9.68	11.27	11.15	12.19

### Sheet: LD carotenoid rhythmicity
Rhythmicity Analysis of Carotenoid Profiles in Long Day (LD, 16h light : 8h dark) entrained cultures.
Carotenoid	P-value	Maximum Time Point	Minimum Time Point
α-carotene	0.0498	ZT16	ZT12
Lutein	0.00154	ZT12	ZT20
Prasinoxanthin	1.48e-06	ZT20	ZT08
Dihydrolutein	0.0428	ZT04	ZT12
Micromonal	0.0204	ZT00	ZT12
Uriolide	0.000325	ZT20	ZT08
Β-carotene	0.0011	ZT12	ZT00
Zeaxanthin	8.75e-06	ZT12	ZT00
Antheraxanthin	7.7e-08	ZT12	ZT04
Violaxanthin	5.44e-09	ZT00	ZT08
Neoxanthin	0.000165	ZT00	ZT12

### Sheet: SD carotenoids content
Carotenoid content (% of total carotenoids) in Short Day (SD; 8h light: 16h dark) entrained cultures
Time Point	α-carotene	Lutein	Prasinoxanthin	Dihydrolutein	Micromonal	Uriolide	β-carotene	Zeaxanthin	Antheraxanthin	Violaxanthin	Neoxanthin
ZT00_1	1.23	0	27.17	10.33	6.97	9.64	9.72	3.62	1.23	14.8	15.29
ZT04_1	1.34	0	25.2	12.39	6.22	9.68	9.71	4.28	2.68	12.93	15.56
ZT08_1	1.52	0	25.5	11.62	6.43	9.73	9.96	4.01	1.56	13.99	15.67
ZT12_1	1.23	0	26.43	10.98	6.72	10.06	8.86	4.66	1.57	13.44	16.06
ZT16_1	1.32	0	26.72	10.62	6.59	10.36	8.89	5	1.39	13.03	16.07
ZT20_1	1.17	0	27.09	10.58	6.76	10.45	8.7	4.5	1.48	13.76	15.5
ZT00_2	1.26	0	25.93	10.33	6.71	10.47	9.68	3.64	1.43	15.14	15.42
ZT04_2	1.57	0	24.46	12.41	6.34	9.71	10.07	4.26	2.47	13.59	15.12
ZT08_2	1.4	0	25.66	11.72	6.68	10.57	9.83	4.2	1.85	12.72	15.35
ZT12_2	1.1	0	26.15	10.93	6.66	9.97	8.76	4.58	1.56	14.37	15.92
ZT16_2	1.36	0	25.74	10.45	6.55	10.63	8.67	4.87	1.75	13.86	16.12
ZT20_2	1.15	0	26.19	10.86	6.89	10.31	8.89	4.66	1.65	14.18	15.23
ZT00_3	1.28	0	26.48	10.16	7.03	10.89	9.7	3.68	1.38	14.11	15.29
ZT04_3	1.39	0	24.16	12.11	6.05	9.93	9.95	4.14	3.63	13.12	15.52
ZT08_3	1.79	0	24.83	12.15	6.38	10.22	10.24	4.56	2.01	12.97	14.85
ZT12_3	0.99	0	27.03	10.45	5.98	10.04	8.45	4.77	1.55	15.74	15.01
ZT16_3	1.15	0	26.52	10.37	6.41	10.08	8.66	4.82	1.82	15.24	14.93
ZT20_3	1.56	0	26.67	9.77	6.22	10.12	8.61	4.77	1.61	15.59	15.07

### Sheet: SD carotenoid rhythmicity
Rhythmicity Analysis of Carotenoid Profiles in Short Day (SD, 8h light : 16h dark) entrained cultures.
Carotenoid	P-value	Maximum Time Point	Minimum Time Point
α-carotene	0.003	ZT08	ZT12
Prasinoxanthin	0.000737	ZT20	ZT04
Dihydrolutein	6.93e-06	ZT04	ZT00
Micromonal	0.0277	ZT00	ZT04
Uriolide	0.0763	ZT20	ZT04
Β-carotene	6.24e-05	ZT08	ZT12
Zeaxanthin	2.28e-07	ZT16	ZT00
Antheraxanthin	0.00148	ZT04	ZT00
Violaxanthin	0.0828	ZT00	ZT04
Neoxanthin	0.88	ZT16	ZT20
