## Supplemental Table 10 for "Multiomics responses to seasonal variations in diel cycles in the marine phytoplanktonic picoeukaryote *Ostreococcus tauri*"

### Sheet: LD enzymatic activities
Nitrate Reductase (NR) and Glutamine Synthetase (GS) enzymatic activities in Long Day (LD, 16h light: 8h dark) entrained cultures.
Time	NR	GS
ZT00_1	1.12955	0.05775
ZT04_1	1.14286	0.07
ZT08_1	1.25682	0.040908
ZT12_1	1.07273	0.071946
ZT16_1	0.933333	0.0428358
ZT20_1	0.845455	0.032088
ZT00_2	1.25455	0.043806
ZT04_2	1.1	0.08064
ZT08_2	1.5	0.051366
ZT12_2	1.26818	0.03864
ZT16_2	1.01818	0.037968
ZT20_2	1.14545	0.042126

### Sheet: SD enzymatic activities
Nitrate Reductase (NR) and Glutamine Synthetase (GS) enzymatic activities in Short Day (SD, 8h light: 16h dark) entrained cultures.
Time	NR	GS
ZT00_1	2.75758	0.156888
ZT04_1	2.95909	0.223776
ZT08_1	3.27727	0.156576
ZT12_1	2.38182	0.168336
ZT16_1	2.03636	0.169512
ZT20_1	2.76818	0.161448
ZT00_2	2.45909	0.190008
ZT04_2	2.32273	0.18732
ZT08_2	3.09545	0.18396
ZT12_2	2.52121	0.123312
ZT16_2	2.47879	0.13776
ZT20_2	1.86591	0.154896

### Sheet: Enzymatic activities rhythmicit
P-value for enzymatic activities rhythmicity
	NR	GS
Long Day	0.0235	0.0453
Short Day	0.0324	0.0204
